# Cognition and brain gene expression vary with sex and body size in a polyphenic dung beetle (*Onthophagus taurus*)

**DOI:** 10.64898/2026.10.14.759186

**Authors:** R. R. Westwick, A. P. Moczek

## Abstract

Individual variation in cognition can have critical fitness consequences for animals. Therefore, it is important to understand the relationship between cognition and ecologically relevant life history traits that vary within species. Furthermore, we lack a unified understanding of how these traits are integrated mechanistically with the cognitive outcomes they are associated with. We examined the relationship between cognitive performance on multiple tests on one side—and sex, a nutritionally-cued reproductive male polyphenism, and body size on the other—as well as their respective relationships to brain gene expression. Using the bull-headed dung beetle (*Onthophagus taurus*), we performed an associative learning assay, a spatial cognition assay, and a detour test on large fighter males, small sneaker males, and correspondingly large and small females. We then performed RNAseq on the brains of the beetles that had performed these assays. We found that sex was an important predictor of performance on the spatial cognition assay, while body size (which is closely related to early life nutrition) was associated with performance on the detour task. The associative learning assay did not yield significant results. RNAseq data revealed complex and multifaceted relationships between brain gene expression and our factors of interest. This work provides insights into the complex links between cognition, brains, and ecologically relevant traits.
