## Supplemental Table 1 for "Cognition and brain gene expression vary with sex and body size in a polyphenic dung beetle (*Onthophagus taurus*)"

### Sheet: Sheet1
Row Number	Gene	Protein name	Sex	Size	Perf	Sex*Size Interaction	Sex*Perf Interaction	Size*Perf Interaction	Sex*Size*Perf Interaction
1	jg10020.t1	Protein doublesex	1	0	0	0	0	0	0
2	jg10264.t1	Probable malate:quinone oxidoreductase (EC 1.1.5.4) (MQO) (Malate dehydrogenase [quinone])	0	0	0	1	0	0	0
3	jg10358.t1	Putative gustatory receptor 57a	0	0	0	0	0	1	0
4	jg10693.t1	General odorant-binding protein 56d	1	0	0	0	0	0	0
5	jg10695.t1	B1 protein	1	0	0	0	0	0	0
6	jg10703.t1	General odorant-binding protein 56d	0	0	0	0	1	0	1
7	jg10777.t1	Scavenger receptor class B member 1 (SRB1) (CD36 and LIMPII analogous 1) (CLA-1) (CD36 antigen-like 1) (Collagen type I receptor, thrombospondin receptor-like 1) (SR-BI) (CD antigen CD36)	1	0	0	0	0	0	0
8	jg10821.t1	Vitellogenin receptor (SiVgR)	1	0	0	0	0	0	0
9	jg11064.t1	Myrosinase 1 (EC 3.2.1.147) (Beta-glucosidase 1) (Beta-thioglucosidase 1) (Beta-thioglucosidase glucohydrolase 1) (Sinigrinase 1) (Thioglucosidase 1)	1	0	0	0	0	0	0
10	jg1118.t1	NA	1	0	0	0	0	0	0
11	jg11194.t1	Protocadherin gamma-A12 (PCDH-gamma-A12) (Cadherin-21) (Fibroblast cadherin-3)	0	0	0	0	1	0	1
12	jg11240.t1	GTP-binding protein A	1	0	0	0	1	0	0
13	jg11353.t1	Protein G12 (ANG12)	0	0	0	0	0	1	0
14	jg11507.t1	Kelch-like protein 17 (Actinfilin)	1	0	1	0	1	0	0
15	jg11559.t2	Neural cell adhesion molecule 2 (N-CAM-2) (NCAM-2) (Neural cell adhesion molecule RB-8) (R4B12)	0	0	0	1	0	0	0
16	jg11709.t2	Saposin-like protein 11	0	0	0	0	1	0	0
17	jg12354.t1	Homogentisate 1,2-dioxygenase (EC 1.13.11.5) (Homogentisate oxygenase) (Homogentisic acid oxidase) (Homogentisicase)	1	0	0	0	0	0	0
18	jg12386.t1	Sodium-independent sulfate anion transporter (Kidney brain anion transporter) (KBAT) (Solute carrier family 26 member 11)	0	1	0	0	0	1	0
19	jg12436.t1	Matrix metalloproteinase-16 (MMP-16) (EC 3.4.24.-) (Membrane-type matrix metalloproteinase 3) (MT-MMP 3) (MTMMP3) (Membrane-type-3 matrix metalloproteinase) (MT3-MMP) (MT3MMP)	0	0	1	0	1	0	0
20	jg12449.t1	Arylphorin subunit alpha	1	0	0	0	0	0	0
21	jg12730.t1	Soluble interferon alpha/beta receptor OPG204 (S antigen)	1	0	0	0	0	0	0
22	jg12807.t1	Cytochrome b5-related protein (Protein TU-36B)	1	0	0	0	0	0	0
23	jg1282.t1	NA	0	0	0	0	1	0	1
24	jg1299.t1	Protein suppressor of variegation 3-7	0	1	0	0	0	0	0
25	jg13128.t1	Leucine--tRNA ligase (EC 6.1.1.4) (Leucyl-tRNA synthetase) (LeuRS)	1	1	1	0	0	0	0
26	jg13189.t1	UDP-glucosyltransferase 2 (DcUGT2) (EC 2.4.1.-)	1	0	0	0	0	0	0
27	jg13213.t1	Clathrin heavy chain	1	0	0	0	0	0	0
28	jg13233.t1	Uncharacterized mitochondrial protein urf-N	1	0	0	0	0	0	0
29	jg13371.t1	Protein regulator of cytokinesis 1	1	0	0	0	0	0	0
30	jg13401.t1	Transforming acidic coiled-coil-containing protein 3 (Cytoplasmic polyadenylation element-binding protein-associated factor Maskin) (CPEB-associated factor Maskin)	1	0	0	0	0	0	0
31	jg13450.t1	WD repeat-containing protein 35 (Naofen)	1	0	0	0	0	0	0
32	jg13473.t1	Envelopment polyprotein (M polyprotein) [Cleaved into: Mucin-like variable region; GP38; Glycoprotein N (Gn) (37 kDa protein) (Glycoprotein G2); Non-Structural protein M (NSm) (15 kDa protein); Glycoprotein C (Gc) (75 kDa protein) (Glycoprotein G1)]	1	0	0	0	0	0	0
33	jg13475.t1	Enteropeptidase (EC 3.4.21.9) (Enterokinase) (Serine protease 7) (Transmembrane protease serine 15) [Cleaved into: Enteropeptidase non-catalytic mini chain; Enteropeptidase non-catalytic heavy chain; Enteropeptidase catalytic light chain]	1	0	0	0	0	0	0
34	jg13514.t1	Signal peptide peptidase-like 2B (SPP-like 2B) (SPPL2b) (EC 3.4.23.-) (Intramembrane protease 4) (IMP-4) (Presenilin homologous protein 4) (PSH4) (Presenilin-like protein 1)	1	0	0	0	0	0	0
35	jg13515.t1	dATP triphosphohydrolase (dATPase)	1	0	0	0	0	0	0
36	jg13584.t1	Chitin deacetylase 8 (BmCDA8) (EC 3.5.1.41) (Chitin deacetylase 17)	1	0	0	1	1	0	1
37	jg13690.t1	Mitosis initiation protein fs(1)Ya	1	0	0	0	0	0	0
38	jg13931.t1	Twitchin (EC 2.7.11.1) (Uncoordinated protein 22)	1	0	0	0	0	0	0
39	jg13952.t1	DNA-directed RNA polymerase subunit beta' (RNAP subunit beta') (EC 2.7.7.6) (RNA polymerase subunit beta') (Transcriptase subunit beta')	1	0	0	0	0	0	0
40	jg13970.t1	Plipastatin synthase subunit E (EC 2.3.1.-) (Peptide synthase 5) [Includes: ATP-dependent isoleucine adenylase (IsoA) (Isoleucine activase)]	0	1	0	0	0	0	0
41	jg13994.t1	Vitellogenin [Cleaved into: YP47; YP160]	1	0	0	0	0	0	0
42	jg13995.t1	Vitellogenin	1	0	0	0	0	0	0
43	jg13997.t1	Vitellogenin [Cleaved into: YP47; YP160]	1	1	0	0	0	0	0
44	jg14749.t1	Uncharacterized protein in mobD 3'region	0	1	0	1	0	1	1
45	jg14831.t1	Serine protease snake (EC 3.4.21.-)	1	0	0	0	0	0	0
46	jg15246.t1	Endocuticle structural glycoprotein ABD-5	1	0	0	0	0	0	0
47	jg1544.t1	ATP-binding cassette sub-family D member 3 (EC 3.1.2.-) (EC 7.6.2.-) (70 kDa peroxisomal membrane protein) (PMP70)	0	1	0	1	0	0	0
48	jg15670.t1	WD40 repeat-containing protein SMU1 (Smu-1 suppressor of mec-8 and unc-52 protein homolog)	1	0	1	0	0	0	0
49	jg15946.t1	Phospholipase A1 member A (EC 3.1.1.111)	0	0	0	0	0	0	1
50	jg15947.t1	Polycystin-1-like protein 2 (Polycystin-1L2) (PC1-like 2 protein) (Polycystic kidney disease protein 1-like 2)	0	0	0	0	0	0	1
51	jg160.t1	Prestin (Solute carrier family 26 member 5)	1	0	0	1	1	0	1
52	jg16385.t2	ADP-ribose glycohydrolase OARD1 (O-acetyl-ADP-ribose deacetylase 1) (EC 3.5.1.-) (Terminal ADP-ribose protein glycohydrolase 1) ([Protein ADP-ribosylglutamate] hydrolase OARD1) (EC 3.2.2.-)	1	0	1	0	1	0	1
53	jg16409.t2	Protein halfway (Protein singed wings)	1	0	0	1	1	0	0
54	jg16647.t1	Acyl-CoA Delta-9 desaturase (AdD9Des) (EC 1.14.19.1) (Delta-9 desaturase 1) (Cricd9des1) (Delta-9 desaturase 3) (Cricd9des3)	1	0	1	0	0	0	0
55	jg1665.t1	ADP-ribose glycohydrolase OARD1 (O-acetyl-ADP-ribose deacetylase 1) (EC 3.5.1.-) (Terminal ADP-ribose protein glycohydrolase 1) ([Protein ADP-ribosylglutamate] hydrolase OARD1) (EC 3.2.2.-)	1	0	0	0	1	0	1
56	jg16895.t1	Glucose dehydrogenase [FAD, quinone] (EC 1.1.5.9) [Cleaved into: Glucose dehydrogenase [FAD, quinone] short protein]	1	1	0	0	0	0	0
57	jg1690.t1	Leucine-rich repeat protein soc-2 homolog (Protein Sur-8 homolog) (Protein soc-2 homolog)	1	0	0	1	1	0	0
58	jg1691.t1	Tyrosine--tRNA ligase (EC 6.1.1.1) (Tyrosyl-tRNA synthetase) (TyrRS)	1	0	0	1	1	0	0
59	jg1693.t1	Transmembrane protein I329L	1	0	0	0	1	0	0
60	jg16980.t1	Pyrethroid hydrolase Ces2a (EC 3.1.1.88) (Carboxylic ester hydrolase) (EC 3.1.1.-)	1	1	1	0	0	0	0
61	jg17004.t1	Ectonucleoside triphosphate diphosphohydrolase 1 (NTPDase 1) (EC 3.6.1.5) (ATP diphosphohydrolase) (ATP-DPH) (ATPDase) (Ecto-ATP diphosphohydrolase 1) (Ecto-ATPDase 1) (Ecto-ATPase 1) (Ecto-apyrase) (Lymphoid cell activation antigen) (Nucleoside triphosphate diphosphohydrolase 1) (NTPDase1) (CD antigen CD39)	0	0	0	0	0	0	1
62	jg1713.t1	Protein disulfide isomerase-like 1-4 (AtPDIL1-4) (EC 5.3.4.1) (Protein disulfide isomerase 2) (AtPDI2) (Protein disulfide isomerase-like 2-2) (AtPDIL2-2)	1	0	0	0	0	0	0
63	jg1715.t1	Pseudouridine-5'-phosphate glycosidase (PsiMP glycosidase) (EC 4.2.1.70)	1	0	0	0	0	0	0
64	jg1716.t1	Talin-2	1	0	0	1	0	0	0
65	jg17201.t1	Glucose dehydrogenase [FAD, quinone] (EC 1.1.5.9) [Cleaved into: Glucose dehydrogenase [FAD, quinone] short protein]	1	0	0	0	0	0	0
66	jg17302.t1	Laccase-1 (EC 1.10.3.2) (FpLCC1)	1	1	0	0	0	0	0
67	jg17325.t1	Retinol dehydrogenase 14 (EC 1.1.1.300) (Alcohol dehydrogenase PAN2)	0	0	0	1	1	0	1
68	jg17421.t2	Titin (EC 2.7.11.1) (Connectin) (Rhabdomyosarcoma antigen MU-RMS-40.14)	1	0	0	0	1	0	0
69	jg1749.t1	Pancreatic triacylglycerol lipase (PL) (PTL) (Pancreatic lipase) (EC 3.1.1.3)	1	0	0	0	0	0	0
70	jg1752.t1	Pancreatic triacylglycerol lipase (PL) (PTL) (Pancreatic lipase) (EC 3.1.1.3)	1	0	0	0	0	0	0
71	jg17674.t1	3-dehydroquinate dehydratase (3-dehydroquinase) (EC 4.2.1.10) (Type II DHQase)	1	0	0	0	0	0	0
72	jg17734.t1	Putative uncharacterized protein ART2 (Antisense to ribosomal RNA transcript protein 2)	0	0	0	0	1	0	0
73	jg178.t1	Probable tape measure protein (TMP) (Gene product 14) (gp14)	1	0	0	0	0	0	0
74	jg1814.t2	Bifunctional trehalose-6-phosphate synthase/phosphatase [Includes: Alpha,alpha-trehalose-phosphate synthase [UDP-forming] (EC 2.4.1.15) (Trehalose-6-phosphate synthase); Trehalose-6-phosphate phosphatase (EC 3.1.3.12)]	0	0	0	1	0	0	0
75	jg1889.t1	MAGE-like protein 2 (Protein nS7)	0	0	0	1	0	0	1
76	jg1989.t1	Sensory neuron membrane protein 1	1	0	1	0	0	0	0
77	jg2008.t1	Dynein axonemal heavy chain 7 (Axonemal beta dynein heavy chain 7) (Ciliary dynein heavy chain 7) (Dynein heavy chain-like protein 2) (hDHC2)	0	0	1	0	0	0	0
78	jg209.t1	GILT-like protein 1	1	0	0	0	0	0	0
79	jg219.t1	Ketol-acid reductoisomerase (NADP(+)) (KARI) (EC 1.1.1.86) (Acetohydroxy-acid isomeroreductase) (AHIR) (Alpha-keto-beta-hydroxylacyl reductoisomerase) (Ketol-acid reductoisomerase type 1) (Ketol-acid reductoisomerase type I)	1	1	1	0	0	0	0
80	jg2277.t1	Receptor like protein 27 (AtRLP27)	0	0	0	0	1	0	0
81	jg2283.t1	glycine-rich cell wall structural protein-like	0	1	0	0	0	0	0
82	jg2400.t1	Probable E3 ubiquitin-protein ligase HERC4 (EC 2.3.2.26) (HECT domain and RCC1-like domain-containing protein 4) (HECT-type E3 ubiquitin transferase HERC4)	1	0	0	0	0	0	0
83	jg2490.t2	Sushi, von Willebrand factor type A, EGF and pentraxin domain-containing protein 1 (Polydom)	0	0	0	0	1	0	0
84	jg2587.t1	Protein sidekick homolog (Neuronal IgCAM protein 4)	1	0	0	0	0	0	0
85	jg2588.t1	Odorant receptor 85b	1	0	1	0	1	0	0
86	jg2639.t1	Lysosomal acid lipase/cholesteryl ester hydrolase (Acid cholesteryl ester hydrolase) (LAL) (EC 3.1.1.13) (Cholesteryl esterase) (Lipase A) (Sterol esterase)	1	0	0	0	0	0	0
87	jg2652.t1	Cysteine-rich venom protein 6 (cvp6)	1	0	0	0	0	0	0
88	jg3112.t1	Venom acid phosphatase Acph-1 (EC 3.1.3.2) (allergen Api m 3)	1	0	0	0	0	0	0
89	jg3259.t1	Chymotrypsin-2 (EC 3.4.21.1) (AnChym2)	0	1	0	1	0	1	0
90	jg3501.t1	Mite allergen Der p 7 (Allergen Der p VII) (allergen Der p 7)	0	1	0	0	0	0	0
91	jg3749.t1	Growth hormone-inducible transmembrane protein (Dermal papilla-derived protein 2) (Mitochondrial morphology and cristae structure 1) (MICS1) (Transmembrane BAX inhibitor motif-containing protein 5)	0	0	0	0	1	0	1
92	jg3800.t1	Cytochrome P450 4C1 (EC 1.14.14.1) (CYPIVC1)	1	0	0	0	0	0	0
93	jg3861.t1	Nuclear receptor coactivator 1 (NCoA-1) (EC 2.3.1.48) (Nuclear receptor coactivator protein 1) (mNRC-1) (Steroid receptor coactivator 1) (SRC-1)	0	1	0	0	0	0	0
94	jg3958.t1	Trypsin (EC 3.4.21.4) (SET)	0	0	1	0	0	0	0
95	jg4301.t1	Chymotrypsin-2 (EC 3.4.21.1) (AnChym2)	0	0	1	0	0	0	0
96	jg4401.t1	Thaumatin-like protein 1	1	0	0	0	0	0	0
97	jg4658.t1	Transposon Tf2-1 polyprotein (Retrotransposable element Tf2 155 kDa protein)	1	0	0	1	1	0	1
98	jg4773.t1	Methylthioribose-1-phosphate isomerase (M1Pi) (MTR-1-P isomerase) (EC 5.3.1.23) (S-methyl-5-thioribose-1-phosphate isomerase)	0	0	1	0	0	0	0
99	jg4827.t2	Pachytene checkpoint protein 2 homolog (Thyroid hormone receptor interactor 13) (Thyroid receptor-interacting protein 13) (TR-interacting protein 13) (TRIP-13)	0	0	0	1	0	0	0
100	jg5593.t1	Scoloptoxin SSD976 (Cysteine-rich venom protein) (CRVP)	1	0	0	0	0	0	0
101	jg5743.t1	Troponin C, isoform 2	0	0	1	0	0	0	0
102	jg5808.t2	Probable RNA-binding protein 19 (RNA-binding motif protein 19)	1	1	0	0	0	0	0
103	jg5857.t1	15-hydroxyprostaglandin dehydrogenase [NAD(+)] (15-PGDH) (EC 1.1.1.141) (Eicosanoid/docosanoid dehydrogenase [NAD(+)]) (EC 1.1.1.-, EC 1.1.1.232) (Prostaglandin dehydrogenase 1) (Short chain dehydrogenase/reductase family 36C member 1)	1	0	0	0	0	0	0
104	jg5886.t1	Pro-Pol polyprotein (Pr125Pol) [Cleaved into: Protease/Reverse transcriptase/ribonuclease H (EC 2.7.7.49) (EC 2.7.7.7) (EC 3.1.26.4) (EC 3.4.23.-) (p87Pro-RT-RNaseH); Protease/Reverse transcriptase (EC 2.7.7.49) (EC 2.7.7.7) (EC 3.4.23.-) (p65Pro-RT); Ribonuclease H (RNase H) (EC 3.1.26.4); Integrase (IN) (EC 2.7.7.-) (EC 3.1.-.-) (p42In)]	1	0	0	0	0	0	0
105	jg5908.t1	Scavenger receptor class B member 1 (SRB1) (SR-BI)	1	0	1	0	0	0	0
106	jg5949.t1	Trypsin-4 (EC 3.4.21.4)	1	0	0	0	0	0	0
107	jg5950.t1	Trypsin-4 (EC 3.4.21.4)	1	0	0	0	0	0	0
108	jg5951.t1	Trypsin-4 (EC 3.4.21.4)	1	0	0	0	0	0	0
109	jg6016.t1	Purine nucleoside phosphorylase DeoD-type (PNP) (EC 2.4.2.1)	0	0	0	1	0	0	1
110	jg6118.t1	Homeobox protein araucan	1	0	0	1	1	0	0
111	jg6293.t2	Keratin, type II cuticular Hb6 (Hair keratin K2.11) (Keratin-86) (K86) (Type II hair keratin Hb6) (Type-II keratin Kb26)	1	0	0	0	0	0	0
112	jg6527.t1	Glucose dehydrogenase [FAD, quinone] (EC 1.1.5.9) [Cleaved into: Glucose dehydrogenase [FAD, quinone] short protein]	1	0	0	0	0	0	0
113	jg6563.t1	Nocturnin (EC 3.1.3.-) (Curled)	1	0	0	0	0	0	0
114	jg6565.t1	Paired box protein Pax-2-B (xPax-2b)	0	0	0	0	1	0	1
115	jg6671.t1	Putative fatty acyl-CoA reductase CG5065 (EC 1.2.1.84)	1	0	0	0	0	0	0
116	jg6781.t2	Peripheral-type benzodiazepine receptor-associated protein 1 (PRAX-1) (Peripheral benzodiazepine receptor-interacting protein) (PBR-IP) (RIMS-binding protein 1) (RIM-BP1) (TSPO-associated protein 1)	1	0	0	0	0	1	0
117	jg6900.t1	L-lactate dehydrogenase (EC 1.1.1.27)	1	0	0	0	0	0	0
118	jg7327.t1	Gex-3-interacting protein 13	0	0	0	0	0	0	1
119	jg7435.t1	Probable circularly permuted 1,3-beta-glucanase P23A10.11c YJL171C (EC 3.2.1.39)	1	0	0	0	0	0	0
120	jg7436.t1	Desmoplakin (DP)	1	0	0	0	0	0	0
121	jg7454.t1	IgA FC receptor (Beta antigen) (B antigen)	0	1	1	0	0	1	0
122	jg7507.t1	Fatty acyl-CoA reductase 1 (EC 1.2.1.84)	1	0	0	1	1	0	1
123	jg7517.t1	Luciferin 4-monooxygenase (Luciferase) (EC 1.13.12.7)	1	0	1	0	0	0	0
124	jg7548.t1	Procathepsin L (EC 3.4.22.15) (Cathepsin L1) (Cyclic protein 2) (CP-2) (Major excreted protein) (MEP) [Cleaved into: Cathepsin L; Cathepsin L heavy chain; Cathepsin L light chain]	1	0	0	0	0	0	0
125	jg7638.t1	Mevalonyl-coenzyme A hydratase sidH (EC 4.2.1.-) (Siderophore biosynthesis protein H)	1	0	0	0	0	1	0
126	jg765.t1	Neither inactivation nor afterpotential protein C (EC 2.7.11.1)	0	0	0	0	1	0	0
127	jg7659.t1	Protein takeout	1	0	0	0	0	0	0
128	jg7845.t1	Polycystin-1-like protein 2 (Polycystin-1L2) (PC1-like 2 protein) (Polycystic kidney disease protein 1-like 2)	1	0	0	0	0	0	0
129	jg7882.t1	ADP-ribose glycohydrolase OARD1 (O-acetyl-ADP-ribose deacetylase 1) (EC 3.5.1.-) (Terminal ADP-ribose protein glycohydrolase 1) ([Protein ADP-ribosylglutamate] hydrolase OARD1) (EC 3.2.2.-)	0	0	0	0	1	0	0
130	jg8490.t1	Transposable element P transposase (P-element transposase) (EC 2.7.7.-) (THAP domain-containing protein) (DmTHAP)	0	0	0	0	0	1	0
131	jg8561.t1	Putative inner dynein arm light chain, axonemal	0	0	0	0	0	0	1
132	jg8658.t1	Putative diacyglycerol O-acyltransferase MT1468 (EC 2.3.1.20) (Putative triacylglycerol synthase MT1468)	1	0	0	0	0	0	0
133	jg8660.t1	Wax ester synthase/diacylglycerol acyltransferase 2 (WS/DGAT 2) (Diacylglycerol O-acyltransferase WSD2) (EC 2.3.1.20) (Long-chain-alcohol O-fatty-acyltransferase WSD2) (EC 2.3.1.75)	1	1	1	0	1	0	0
134	jg8693.t1	Tyrosine-protein kinase receptor torso (EC 2.7.10.1)	0	0	0	0	0	0	1
135	jg8697.t1	Leucine--tRNA ligase (EC 6.1.1.4) (Leucyl-tRNA synthetase) (LeuRS)	1	0	0	0	0	0	0
136	jg881.t1	Alternative oxidase, mitochondrial (EC 1.-.-.-) (MfAOX1)	0	0	1	0	0	0	0
137	jg887.t1	GTPase Der (GTP-binding protein EngA)	1	0	1	0	1	0	0
138	jg8919.t3	Protein phosphatase 1 regulatory subunit 36	0	0	0	1	0	0	1
139	jg9102.t2	Transducin-like enhancer protein 4 (Grg-4) (Groucho-related protein 4)	0	0	0	0	0	1	0
140	jg9149.t1	Probable pseudouridine-5'-phosphatase (EC 3.1.3.96) (GS1-like protein) (Pseudouridine-5'-monophosphatase) (5'-PsiMPase)	1	0	0	0	0	0	0
141	jg9159.t1	Vacuolar protein sorting-associated protein 62	0	0	1	0	1	1	0
142	jg9265.t1	Neurofilament heavy polypeptide (NF-H) (200 kDa neurofilament protein) (Neurofilament triplet H protein)	1	0	0	0	0	0	0
143	jg9317.t1	3'-5' RNA helicase YTHDC2 (EC 3.6.4.13) (Keen to exit meiosis leaving testes under-populated protein) (Ketu) (YTH domain-containing protein C2) (mYTHDC2)	0	0	1	0	1	1	1
144	jg9330.t1	3'-5' RNA helicase YTHDC2 (EC 3.6.4.13) (Keen to exit meiosis leaving testes under-populated protein) (Ketu) (YTH domain-containing protein C2) (mYTHDC2)	1	0	0	0	0	0	0
145	jg9406.t1	Defensin coprisin	0	0	0	0	0	1	0
146	jg9417.t1	Gag-Pol polyprotein (Pr160Gag-Pol) [Cleaved into: Matrix protein p17 (MA); Capsid protein p24 (CA); Spacer peptide 1 (SP1) (p2); Nucleocapsid protein p7 (NC); Transframe peptide (TF); p6-pol (p6*); Protease (EC 3.4.23.16) (PR) (Retropepsin); Reverse transcriptase/ribonuclease H (EC 2.7.7.49) (EC 2.7.7.7) (EC 3.1.26.13) (Exoribonuclease H) (EC 3.1.13.2) (p66 RT); p51 RT; p15; Integrase (IN) (EC 2.…	1	0	0	1	1	0	0
147	jg9710.t1	Myosin heavy chain, muscle	1	0	0	0	0	0	0
